# ALCOHOL AUGMENTS SPONTANEOUS GABAERGIC TRANSMISSION AND ACTION POTENTIAL FIRING IN IMMATURE MURINE CEREBELLAR GOLGI CELLS, LEADING TO ENHANCED INHIBITORY INPUT ONTO CEREBELLAR GRANULE CELLS

**DOI:** 10.1101/2025.09.03.674091

**Authors:** Karick Jotty-Arroyo, Andrea Iturralde-Carrillo, Michael Paffett, Rafael Mancero-Montalvo, C. Fernando Valenzuela

## Abstract

Golgi cells (GoCs) are cerebellar inhibitory interneurons that provide both phasic and tonic GABAergic input to cerebellar granule cells. They receive inhibitory control from Lugaro cells, other GoCs, and cerebellar nuclear inhibitory neurons via GABAergic and glycinergic inputs. Although fetal alcohol exposure is known to impair cerebellar function, its impact on developing GoC physiology remains unclear. We investigated the acute effects of ethanol on GABA_A_ receptor–mediated transmission in GoCs during the mouse equivalent of the human third trimester, a critical window for inhibitory circuit formation. To identify GoCs, we used VGAT-Venus transgenic mice, in which the vesicular GABA transporter promoter drives expression of the Venus fluorescent protein. Whole-cell patch-clamp and loose-patch recordings from postnatal day (P) 6–10 mice revealed that ethanol exposure dose-dependently increased the frequency of action potential–dependent GABA_A_ receptor-mediated spontaneous postsynaptic currents (sPSCs) in GoCs. While ethanol produced variable effects on GoC firing rates, it more consistently enhanced GABA_A_-sPSC frequency in granule cells. We also examined expression of the K^+^–Cl^-^ cotransporter 2 (KCC2), a chloride exporter whose developmental upregulation drives the shift in GABA_A_ receptor signaling from excitatory to inhibitory. Immunohistochemical analysis at P6 showed that GoCs express low levels of KCC2, suggesting that GABA_A_ receptor– mediated currents may remain depolarizing in a subset of GoCs. This property could contribute to ethanol-induced disruption of cerebellar circuit maturation. Together, these findings provide new insight into the cellular mechanisms by which ethanol perturbs inhibitory circuit development in the cerebellum.
