## Supplementary data tables (statistics) for "ALCOHOL AUGMENTS SPONTANEOUS GABAERGIC TRANSMISSION AND ACTION POTENTIAL FIRING IN IMMATURE MURINE CEREBELLAR GOLGI CELLS, LEADING TO ENHANCED INHIBITORY INPUT ONTO CEREBELLAR GRANULE CELLS"

### Sheet: Fig 3
Figure	Parameter	Identified and removed outliers (ROUT Q = 1%)	Shapiro-Wilk Normality Test (p ≥ 0.05 = non significantly different from a normal distribution)	Test	Test statistic	Tukey's Post-hoc Test	Effect size (Cohen's d )
Fig 3D	Fluorescence intensity (A.U.)	None	EGL/ML: Normal: W (p)=0.8793 (0.3224) PL: Normal: W (p)=0.9973 (0.9011) IGL: Normal: W (p)=0.9905 (0.8137)	One-way ANOVA	F (2, 6) = 48.41; p = 0.0002	EGL/ML vs. PL, p=0.0002 EGL/ML vs. IGL, p=0.0018 PL vs. IGL, p=0.0346	EGL/ML vs. PL = 6.71 EGL/ML vs. IGL = 12.54 PL vs. IGL = 1.86

### Sheet: Fig 4
Figure	Parameter	Identified and removed outliers (ROUT Q = 1%)	Shapiro-Wilk Normality Test (p ≥ 0.05 = non significantly different from a normal distribution)	Test	Test statistic	Tukey's Post-hoc Test	Effect size (Cohen's d )
Fig 4D	Pearson's R	None	EGL/ML: Normal: W (p)=0.9439 (0.6744) PL: Normal: W (p)=0.9652 (0.862) IGL: Normal: W (p)=0.9364 (0.6061)	Mixed effects ANOVA	F (1.818, 16.36) = 27.42; p<0.0001	EGL/ML vs. PL, p=0.0039 EGL/ML vs. IGL, p=0.2936 PL vs. IGL, p=0.0105	PL vs. EGL =4.416 IGL vs. PL=2.893

### Sheet: Fig 5
Figure	Parameter	Identified and removed outliers (ROUT Q = 1%)	Shapiro-Wilk Normality Test (p ≥ 0.05 = non significantly different from a normal distribution)	Test	Test statistic	Significant planned comparisons (Dunnett's multiple comparison test)	Effect size (Cohen's d )
Fig 5B	GoC Spontaneous PSC frequency	25 mM EtOH = 3 50 mM EtOH = 0 100 mM EtOH = 10	25 mM EtOH. Normal: W (p)=0.9414 (0.1448); lognormal: W (p)=0.9608 (0.4069) 50 mM EtOH. Normal: W (p)=0.9208 (0.0470); lognormal: W (p)=0.9521 (0.1065) 100 mM EtOH. Normal: W (p)=0.9456 (0.1829); lognormal: W (p)=0.9521 (0.2590)	Mixed effects ANOVA (log transformed data)	Time: F (8.177, 166.8) = 3.293; p=0.0015 EtOH Concentration: F (2, 21) = 4.708; p=0.02 Time x EtOH Concentration: F (50, 510) = 1.226; p=0.1457	50 mM: 150 vs. 240 s, p=0.0203 150 vs. 390 s, p=0.0334	50 mM: 150 vs. 240 s, d=1.31 150 vs. 390 s, d=1.11
Fig 5C	GoC Spontaneous PSC Amplitude	25 mM EtOH = 4 50 mM EtOH = 1 100 mM EtOH = 1	25 mM EtOH. Normal: W (p)=0.9433 (0.1609) 50 mM EtOH. Normal: W (p)=0.9849 (0.9571) 100 mM EtOH. Normal: W (p)=0.9447 (0.1736)	Mixed effects ANOVA	Time: F (8.714, 180.9) = 1.051; p=0.4 EtOH Concentration: F (2, 21) = 1.481; p=0.25 Time x EtOH Concentration: F (50, 519) = 1.966; p=0.0002	50 mM: 150 vs. 660 s, p=0.044 150 vs. 690 s, p=0.025	50 mM: 150 vs. 660 s, d=-1.18 150 vs. 690 s, d=-1.46
Fig 5D	GoC Spontaneous PSC Area	25 mM EtOH = 5 50 mM EtOH = 1 100 mM EtOH = 1	25 mM EtOH. Normal: W (p)=0.9813 (0.9005); lognormal: W (p)=0.9777 (0.8218) 50 mM EtOH. Normal: W (p)=0.9606 (0.4032); lognormal: W (p)=0.9568 (0.3326) 100 mM EtOH. Normal: W (p)=0.9164 (0.0371); lognormal: W (p)=0.9440 (0.1672)	Mixed effects ANOVA (log transformed data)	Time: F (8.026, 165.7) = 1.876; p=0.066 EtOH Concentration: F (2, 21) = 1.832; p=0.1848 Time x EtOH Concentration: F (50, 516) = 1.029; p=0.4227	N/A	N/A
Fig 5E	GoC Spontaneous PSC Rise Time	25 mM EtOH = 1 50 mM EtOH = 1 100 mM EtOH = 1	25 mM EtOH. Normal: W (p)=0.9567 (0.3311); lognormal: W (p)=0.9562 (0.3225) 50 mM EtOH. Normal: W (p)=0.9659 (0.5197); lognormal: W (p)=0.9727 (0.6936) 100 mM EtOH. Normal: W (p)=0.9075 (0.0232); lognormal: W (p)=0.9313 (0.0833)	Mixed effects ANOVA (log transformed data)	Time: F (8.890, 184.9) = 0.9694; p=0.4663 EtOH Concentration: F (2, 21) = 1.508; p=0.2443 Time x EtOH Concentration: F (2, 21) = 1.508; p=0.5158	N/A	N/A
Fig 5F	GoC Spontaneous PSC Decay Time	25 mM EtOH = 2 50 mM EtOH = 0 100 mM EtOH = 0	25 mM EtOH. Normal: W (p)=0.9855 (0.9649) 50 mM EtOH. Normal: W (p)=0.9389 (0.1261) 100 mM EtOH. Normal: W (p)=0.9791 (0.8536)	Mixed effects ANOVA	Time: F (7.997, 167.3) = 1.357; p=0.219 EtOH Concentration: F (2, 21) = 0.8696; p=0.433 Time x EtOH Concentration: F (50, 523) = 1.149; p=0.231	N/A	N/A
Fig 5G	GoC Spontaneous PSC Half-Width	25 mM EtOH = 2 50 mM EtOH = 1 100 mM EtOH = 1	25 mM EtOH. Normal: W (p)=0.9812 (0.8979) 50 mM EtOH. Normal: W (p)=0.9598 (0.3882) 100 mM EtOH. Normal: W (p)=0.9772 (0.8084)	Mixed effects ANOVA	Time: F (8.141, 169.7) = 2.829; p=0.0054 EtOH Concentration: F (2, 21) = 0.4368; p=0.6518 Time x EtOH Concentration:F (50, 521) = 1.453; p=0.0265	p>0.05 in all cases	N/A

### Sheet: Fig 6
Figure	Parameter	Identified and removed outliers (ROUT Q = 1%)	Shapiro-Wilk Normality Test (p ≥ 0.05 = non significantly different from a normal distribution)	Test	Test statistic	Significant planned comparisons (Dunnett's multiple comparison test)	Effect size (Cohen's d )
Fig 6B	GoC miniature PSC frequency	None	Normal: W (p)=0.9541 (0.4329)	Repeated measures ANOVA	F (2.066, 14.46) = 1.331; p=0.2956	N/A	N/A
Fig 6C	GoC miniature PSC Amplitude	2	Normal: W (p)=0.9690 (0.7342)	Mixed effects ANOVA	F (3.466, 23.90) = 1.102; p=0.37	N/A	N/A
Fig 6D	GoC miniature PSC Area	None	Normal: W (p)=0.9337 (0.1820)	Repeated measures ANOVA	F (2.835, 19.84) = 2.060; p=0.1405	N/A	N/A
Fig 6E	GoC miniature PSC Rise Time	1	Normal: W (p)=0.9317 (0.1668)	Mixed effects ANOVA	F (4.012, 27.87) = 0.9580; p=0.446	N/A	N/A
Fig 6F	GoC miniature PSC Decay Time	None	Normal: W (p)=0.9485 (0.3445)	Repeated measures ANOVA	F (2.647, 18.53) = 1.981; p=0.1567	N/A	N/A
Fig 6G	GoC miniature PSC Half-Width	1	Normal: W (p)=0.9668 (0.6861)	Mixed effects ANOVA	F (2.665, 18.51) = 2.005; p=0.153	N/A	N/A

### Sheet: Fig 7
Figure	Parameter	Identified and removed outliers (ROUT Q = 1%)	Shapiro-Wilk Normality Test (p ≥ 0.05 = non significantly different from a normal distribution)	Test	Test statistic	Significant planned comparisons (Dunnett's multiple comparison test)	Effect size (Cohen's d )
Fig 7B	GoC firing frequency	15	Normal: W (p)=0.9603 (0.3153)	Mixed-level ANOVA	F (2.448, 20.76) = 1.771; p=0.1903	N/A	N/A

### Sheet: Fig 8
Figure	Parameter	Identified and removed outliers (ROUT Q = 1%)	Shapiro-Wilk Normality Test (p ≥ 0.05 = non significantly different from a normal distribution)	Test	Test statistic	Significant planned comparisons (Dunnett's multiple comparison test)	Effect size (Cohen's d )
Fig 8B	GrC Spontaneous PSC frequency	10	Normal: W (p)=0.9567 (0.3301)	Mixed effects ANOVA	F (4.220, 36.13) = 3.857; p=0.0094	p>0.05 in all cases	N/A
Fig 8C	GrC Spontaneous PSC Amplitude	14	Normal: W (p)=0.9801 (0.8768)	Mixed effects ANOVA	F (3.466, 23.90) = 1.102; p=0.37	N/A	N/A
Fig 8D	GrC Spontaneous PSC Area	4	Normal: W (p)=0.7910 (0.0001) Lognormal: W (p)=0.8724 (0.0040)	Kruskal-Wallis test	Kruskal-Wallis Statistic = 14.42; p=0.954	N/A	N/A
Fig 8E	GrC Spontaneous PSC Rise Time	1	Normal: W (p)=0.9711 (0.6510)	Mixed effects ANOVA	F (4.682, 41.96) = 1.674; p=0.1658	N/A	N/A
Fig 8F	GrC Spontaneous PSC Decay Time	4	Normal: W (p)=0.9513 (0.2486)	Mixed effects ANOVA	F (5.330, 47.12) = 1.33; p=0.2662	N/A	N/A
Fig 8G	GrC Spontaneous PSC Half-Width	0	Normal: W (p)=0.9742 (0.7338)	Repeated measures ANOVA	F (5.521, 49.69) = 1.256; p=0.2964	N/A	N/A
